# Nanotopographic Control of Actin Waves and Growth Cone Navigation in Developing Neurons

**DOI:** 10.1101/2025.05.16.654525

**Authors:** Spandan Pathak, Kate M. O’Neill, Emily K. Robinson, Matt J. Hourwitz, Corey Herr, John T. Fourkas, Edward Giniger, Wolfgang Losert

## Abstract

The development of axons and dendrites (neurites) in a neural circuit relies on the dynamic interplay of cytoskeletal components, especially actin, and the integration of diverse environmental cues. Building on prior findings that actin dynamics can serve as a primary sensor of physical guidance cues, this work investigates the role of nanotopography in modulating and guiding actin waves and neurite-tip dynamics during early neural circuit development. Although actin dynamics is well known to contribute to pathfinding in wide axonal tips, typically referred to as growth cones, we also observe dynamic actin remodeling throughout neurites and at other, narrower, neurite tips. We find that actin-wave speeds do not change significantly in the first two weeks of neurite development on flat substrates, but decrease over the same period in neurites on nanoridges. The ability of nanoridges to guide actin waves and the neurite-tip direction also decreases as neurites mature, both for narrow tips and wide growth cones. This change in responsiveness to physical guidance cues with neuronal maturation may impact the regenerative capacity of developing neural cells that are inserted into mature brains.
