## Supplementary Table for "Nanotopographic Control of Actin Waves and Growth Cone Navigation in Developing Neurons"

### Sheet: mean_recurrence_stats
Comparison	Test	Stat	p-value	Significance
Shapiro–Wilk: Early Flat	Shapiro–Wilk	0.877794	0.0292899	Non-normal
Shapiro–Wilk: Middle Flat	Shapiro–Wilk	0.943707	0.257727	Normal
Shapiro–Wilk: Late Flat	Shapiro–Wilk	0.964193	0.711099	Normal
Shapiro–Wilk: Early Ridge	Shapiro–Wilk	0.901341	0.297083	Normal
Shapiro–Wilk: Middle Ridge	Shapiro–Wilk	0.959995	0.819702	Normal
Early Flat vs Ridge	Mann–Whitney U	121	0.00221652	Yes
Middle Flat vs Ridge	Mann–Whitney U	124	2.70261e-05	Yes
Flat: Early vs Middle vs Late	Kruskal–Wallis	0.712758	0.700207	No
Ridges: Early vs Middle	Mann–Whitney U	15	0.271435	No

### Sheet: n_tracks_stats
Comparison	Test	Stat	p-value	Significance
Shapiro–Wilk: Early Flat	Shapiro–Wilk	0.918989	0.124053	Normal
Shapiro–Wilk: Middle Flat	Shapiro–Wilk	0.951733	0.341708	Normal
Shapiro–Wilk: Late Flat	Shapiro–Wilk	0.860924	0.00816961	Non-normal
Shapiro–Wilk: Early Ridge	Shapiro–Wilk	0.930899	0.489952	Normal
Shapiro–Wilk: Middle Ridge	Shapiro–Wilk	0.859323	0.186855	Normal
Early Flat vs Ridge	Mann–Whitney U	159	6.71484e-05	Yes
Middle Flat vs Ridge	Mann–Whitney U	131	1.06174e-05	Yes
Flat: Early vs Middle vs Late	Kruskal–Wallis	0.796593	0.671463	No
Ridges: Early vs Middle	Mann–Whitney U	12	0.0879121	No
